# Diversity and functional specialization of oyster immune cells uncovered by integrative single cell level investigations

**DOI:** 10.1101/2024.07.19.604245

**Authors:** Sébastien de La Forest Divonne, Juliette Pouzadoux, Océane Romatif, Caroline Montagnani, Guillaume Mitta, Delphine Destoumieux-Garzon, Benjamin Gourbal, Guillaume M. Charrière, Emmanuel Vignal

## Abstract

Mollusks are a major component of animal biodiversity and play a critical role in ecosystems and global food security. The Pacific oyster, *Crassostrea (Magallana) gigas*, is the most farmed bivalve mollusk in the world and is becoming a model species for invertebrate biology. Despite the extensive research on hemocytes, the immune cells of bivalves, their characterization remains elusive. Here we were able to extensively characterize the diverse hemocytes and identified at least seven functionally distinct cell types and three hematopoietic lineages. A combination of single-cell RNA sequencing, quantitative cytology, cell sorting, functional assays and pseudo-time analyses was used to deliver a comprehensive view of the distinct hemocyte types. This integrative analysis enabled us to reconcile molecular and cellular data and identify distinct cell types performing specialized immune functions, such as phagocytosis, reactive oxygen species production, copper accumulation, and expression of antimicrobial peptides. This study emphasized the need for more in depth studies of cellular immunity in mollusks and non-model invertebrates and set the ground for further comparative immunology studies at the cellular level.
