## Supplemental Data S3 for "Diversity and functional specialization of oyster immune cells uncovered by integrative single cell level investigations"

cluster_number	goterm_universe	number_of_good_candidates	total_number_of_genes_of_this_category	goterm_name	Pval-adj	variation
1	MF	35	399	cytoskeletal protein binding	5.868E-03	UpRegulated
1	MF	18	99	actin filament binding	1.571E-03	UpRegulated
1	MF	53	633	RNA binding	1.008E-15	DownRegulated
1	MF	11	71	mRNA binding	1.520E-09	DownRegulated
1	MF	80	236	structural molecule activity	1.000E-15	DownRegulated
1	MF	8	25	rRNA binding	1.629E-14	DownRegulated
1	MF	24	195	GTPase regulator activity	7.024E-04	UpRegulated
1	MF	5	43	ribonucleoprotein complex binding	1.855E-03	DownRegulated
1	MF	7	30	translation elongation factor activity	9.925E-05	DownRegulated
1	MF	17	155	translation regulator activity	3.086E-06	DownRegulated
1	MF	4	20	oxidoreductase activity, acting on NAD(P)H, oxygen as acceptor	2.241E-04	UpRegulated
1	MF	5	21	non-membrane spanning protein tyrosine kinase activity	2.920E-06	UpRegulated
1	MF	250	6704	ion binding	4.503E-02	UpRegulated
1	MF	18	139	protein serine kinase activity	2.134E-05	UpRegulated
1	MF	60	1364	transferase activity, transferring phosphorus-containing groups	8.997E-04	UpRegulated
1	MF	109	3408	transferase activity	6.051E-04	UpRegulated
1	MF	44	697	phosphotransferase activity, alcohol group as acceptor	7.016E-05	UpRegulated
1	MF	4	10	calcium-dependent protein kinase C activity	1.670E-08	UpRegulated
7	MF	13	51	proton transmembrane transporter activity	7.634E-03	DownRegulated
7	MF	6	16	proton channel activity	7.154E-06	DownRegulated
7	MF	14	177	oxidoreductase activity, acting on CH-OH group of donors	4.489E-02	DownRegulated
7	MF	6	79	iron-sulfur cluster binding	1.628E-02	DownRegulated
7	MF	3	15	glutathione peroxidase activity	1.497E-03	UpRegulated
7	MF	60	1313	oxidoreductase activity	3.264E-02	DownRegulated
7	MF	5	21	electron transfer activity	1.004E-06	DownRegulated
7	MF	3	10	oxidoreductase activity, acting on NAD(P)H, quinone or similar compound as acceptor	4.305E-05	DownRegulated
7	MF	2	11	isopeptidase activity	3.813E-02	DownRegulated
7	MF	2	11	alpha-tubulin binding	3.264E-02	UpRegulated
7	MF	31	633	RNA binding	2.534E-02	DownRegulated
7	MF	30	236	structural molecule activity	2.104E-09	DownRegulated
7	MF	31	514	guanyl nucleotide binding	4.930E-03	UpRegulated
7	MF	4	12	G-protein beta/gamma-subunit complex binding	7.438E-08	UpRegulated
7	MF	18	195	GTPase regulator activity	3.014E-03	UpRegulated
7	MF	14	118	enzyme activator activity	4.621E-02	UpRegulated
6	MF	8	177	oxidoreductase activity, acting on CH-OH group of donors	8.625E-03	DownRegulated
6	MF	4	21	ATPase-coupled cation transmembrane transporter activity	5.956E-06	DownRegulated
6	MF	9	51	proton transmembrane transporter activity	1.369E-07	DownRegulated
6	MF	5	16	proton channel activity	7.148E-12	DownRegulated
6	MF	29	633	RNA binding	7.234E-08	UpRegulated
6	MF	5	71	mRNA binding	1.030E-02	UpRegulated
6	MF	53	236	structural molecule activity	1.000E-15	UpRegulated
6	MF	5	25	rRNA binding	7.993E-08	UpRegulated
6	MF	8	177	cytoskeletal motor activity	8.625E-03	DownRegulated
6	MF	21	233	protein-containing complex binding	4.824E-04	DownRegulated
6	MF	26	399	cytoskeletal protein binding	7.234E-08	DownRegulated
6	MF	12	99	actin filament binding	7.234E-08	DownRegulated
5	MF	27	236	structural molecule activity	1.692E-08	UpRegulated
5	MF	7	177	cytoskeletal motor activity	2.671E-02	DownRegulated
5	MF	28	399	cytoskeletal protein binding	8.598E-05	DownRegulated
5	MF	15	99	actin filament binding	2.033E-05	DownRegulated
5	MF	5	96	primary active transmembrane transporter activity	4.225E-02	DownRegulated
5	MF	4	21	ATPase-coupled cation transmembrane transporter activity	8.345E-05	DownRegulated
5	MF	11	267	active transmembrane transporter activity	1.865E-03	DownRegulated
5	MF	7	93	active ion transmembrane transporter activity	1.149E-03	DownRegulated
5	MF	28	1345	transporter activity	9.715E-03	DownRegulated
5	MF	20	719	ion transmembrane transporter activity	1.183E-02	DownRegulated
5	MF	3	32	organic anion transmembrane transporter activity	3.888E-02	DownRegulated
5	MF	15	330	cation transmembrane transporter activity	6.227E-04	DownRegulated
5	MF	10	51	proton transmembrane transporter activity	4.726E-08	DownRegulated
5	MF	5	16	proton channel activity	1.838E-09	DownRegulated
5	MF	10	177	oxidoreductase activity, acting on CH-OH group of donors	4.186E-04	DownRegulated
5	MF	3	21	electron transfer activity	7.004E-03	DownRegulated
5	MF	49	1313	oxidoreductase activity	1.744E-04	DownRegulated
5	MF	5	79	unfolded protein binding	4.491E-02	UpRegulated
5	MF	65	1984	transition metal ion binding	5.459E-03	UpRegulated
5	MF	2	10	intramolecular oxidoreductase activity, interconverting aldoses and ketoses	9.715E-03	DownRegulated
5	MF	5	57	protein domain specific binding	9.715E-03	UpRegulated
5	MF	2	11	cyclic nucleotide binding	1.894E-02	UpRegulated
5	MF	96	2644	catalytic activity, acting on a protein	2.327E-02	UpRegulated
5	MF	13	255	cysteine-type peptidase activity	9.715E-03	UpRegulated
5	MF	2	13	cysteine-type endopeptidase activity involved in apoptotic process	3.888E-02	UpRegulated
5	MF	2	10	protein kinase C activity	1.183E-02	UpRegulated
5	MF	19	318	ubiquitin-like protein transferase activity	2.207E-06	UpRegulated
5	MF	8	89	pentosyltransferase activity	3.077E-04	UpRegulated
5	MF	117	3408	transferase activity	1.472E-02	UpRegulated
4	MF	7	24	threonine-type peptidase activity	1.400E-10	UpRegulated
4	MF	27	1081	signaling receptor activity	8.312E-03	DownRegulated
4	MF	3	16	proton channel activity	5.162E-03	UpRegulated
4	MF	30	399	cytoskeletal protein binding	5.365E-07	DownRegulated
4	MF	15	99	actin filament binding	3.772E-08	DownRegulated
4	MF	6	48	amide binding	9.599E-04	UpRegulated
4	MF	2	11	DNA topoisomerase activity	4.340E-02	UpRegulated
4	MF	11	48	cis-trans isomerase activity	4.170E-05	UpRegulated
4	MF	18	179	isomerase activity	6.327E-05	UpRegulated
4	MF	14	195	nucleoside-triphosphatase regulator activity	5.685E-03	DownRegulated
4	MF	34	664	molecular function regulator activity	7.862E-04	DownRegulated
4	MF	41	594	transcription regulator activity	6.076E-03	DownRegulated
4	MF	4	40	heat shock protein binding	4.340E-02	UpRegulated
4	MF	11	79	unfolded protein binding	1.203E-07	UpRegulated
4	MF	5	60	protein heterodimerization activity	4.678E-02	UpRegulated
4	MF	8	43	ribonucleoprotein complex binding	2.303E-04	UpRegulated
4	MF	17	408	catalytic activity, acting on RNA	1.496E-02	UpRegulated
4	MF	90	3408	transferase activity	4.656E-02	DownRegulated
4	MF	25	697	phosphotransferase activity, alcohol group as acceptor	2.682E-02	DownRegulated
4	MF	2	11	calmodulin-dependent protein kinase activity	1.970E-02	DownRegulated
4	MF	209	6704	ion binding	1.007E-05	DownRegulated
4	MF	8	139	protein serine kinase activity	2.169E-02	DownRegulated
4	MF	4	11	translation initiation factor binding	7.484E-08	UpRegulated
4	MF	9	30	translation elongation factor activity	1.343E-08	UpRegulated
4	MF	31	155	translation regulator activity	1.000E-15	UpRegulated
4	MF	80	236	structural molecule activity	1.000E-15	UpRegulated
4	MF	9	25	rRNA binding	1.008E-15	UpRegulated
4	MF	3	13	snoRNA binding	7.862E-04	UpRegulated
4	MF	4	16	snRNA binding	2.788E-05	UpRegulated
4	MF	5	14	single-stranded RNA binding	1.059E-09	UpRegulated
4	MF	18	71	mRNA binding	1.000E-15	UpRegulated
4	MF	97	633	RNA binding	1.000E-15	UpRegulated
4	MF	2	10	RNA cap binding	2.989E-02	UpRegulated
4	MF	293	5397	organic cyclic compound binding	1.720E-13	UpRegulated
3	MF	4	27	calcium-dependent phospholipid binding	3.932E-03	UpRegulated
3	MF	3	14	oxidoreductase activity, acting on metal ions	2.210E-03	UpRegulated
3	MF	15	118	enzyme activator activity	1.760E-02	DownRegulated
3	MF	3	23	organic acid transmembrane transporter activity	4.133E-02	UpRegulated
3	MF	3	17	acid-thiol ligase activity	7.454E-03	UpRegulated
3	MF	5	48	cis-trans isomerase activity	7.454E-03	UpRegulated
3	MF	4	21	electron transfer activity	6.172E-04	UpRegulated
3	MF	3	12	oxidoreductase activity, acting on the CH-CH group of donors, quinone or related compound as acceptor	6.172E-04	UpRegulated
3	MF	22	236	structural molecule activity	1.012E-04	DownRegulated
3	MF	40	633	RNA binding	2.242E-06	DownRegulated
3	MF	37	594	transcription regulator activity	4.708E-02	DownRegulated
3	MF	2	11	DNA topoisomerase activity	4.133E-02	DownRegulated
3	MF	221	5397	organic cyclic compound binding	3.932E-03	DownRegulated
3	MF	54	1365	DNA binding	7.454E-03	DownRegulated
2	MF	3	20	oxidoreductase activity, acting on NAD(P)H, oxygen as acceptor	1.155E-02	DownRegulated
2	MF	2	13	glucosyltransferase activity	4.626E-02	DownRegulated
2	MF	9	21	non-membrane spanning protein tyrosine kinase activity	1.359E-02	DownRegulated
2	MF	5	28	glutathione transferase activity	3.317E-02	UpRegulated
2	MF	3	21	ubiquitin-like protein conjugating enzyme activity	1.359E-02	DownRegulated
2	MF	3	21	electron transfer activity	1.359E-02	DownRegulated
2	MF	3	12	oxidoreductase activity, acting on the CH-CH group of donors, quinone or related compound as acceptor	1.791E-04	DownRegulated
2	MF	2	10	intramolecular oxidoreductase activity, interconverting aldoses and ketoses	1.599E-02	DownRegulated
2	MF	2	11	calmodulin-dependent protein kinase activity	3.097E-02	DownRegulated
2	MF	7	61	kinase binding	1.328E-02	UpRegulated
2	MF	3	27	calcium-dependent phospholipid binding	3.668E-02	DownRegulated
2	MF	8	106	phospholipid binding	4.039E-02	DownRegulated
2	MF	4	25	rRNA binding	5.184E-04	UpRegulated
2	MF	3	12	G-protein beta/gamma-subunit complex binding	1.755E-04	DownRegulated
2	MF	34	233	protein-containing complex binding	1.599E-02	DownRegulated
2	MF	41	236	structural molecule activity	1.000E-15	UpRegulated
2	MF	8	51	structural constituent of cytoskeleton	1.755E-04	UpRegulated
2	MF	44	399	cytoskeletal protein binding	6.765E-07	DownRegulated
2	MF	22	99	actin filament binding	3.097E-02	DownRegulated
7	CC	13	102	ribosome	1.151E-03	DownRegulated
7	CC	14	140	mitochondrial membrane	1.431E-04	DownRegulated
7	CC	9	112	intracellular organelle lumen	4.502E-02	DownRegulated
7	CC	2	10	lipid droplet	1.199E-02	UpRegulated
7	CC	19	369	cytosol	3.986E-02	UpRegulated
7	CC	3	20	actin cytoskeleton	1.675E-02	DownRegulated
7	CC	9	27	cytosolic large ribosomal subunit	1.811E-09	DownRegulated
7	CC	24	287	ribonucleoprotein complex	1.127E-02	DownRegulated
7	CC	16	86	ribosomal subunit	3.067E-08	DownRegulated
7	CC	6	37	small ribosomal subunit	2.476E-02	DownRegulated
7	CC	6	16	proton-transporting two-sector ATPase complex, catalytic domain	2.324E-05	DownRegulated
7	CC	55	647	catalytic complex	2.875E-02	DownRegulated
7	CC	8	13	cytochrome complex	1.000E-15	DownRegulated
7	CC	20	44	oxidoreductase complex	1.000E-15	DownRegulated
7	CC	29	87	mitochondrial protein-containing complex	1.000E-15	DownRegulated
7	CC	24	133	plasma membrane protein complex	1.709E-14	DownRegulated
7	CC	52	315	membrane protein complex	3.434E-13	DownRegulated
7	CC	11	15	respiratory chain complex I	1.000E-15	DownRegulated
7	CC	129	2146	protein-containing complex	1.578E-04	DownRegulated
7	CC	2	10	cleavage furrow	1.199E-02	UpRegulated
7	CC	3	15	ESCRT complex	8.622E-04	UpRegulated
7	CC	4	64	vacuole	3.149E-02	UpRegulated
7	CC	27	580	membrane-bounded organelle	1.675E-02	UpRegulated
7	CC	5	24	late endosome	1.157E-02	UpRegulated
7	CC	8	179	vesicle	2.951E-02	UpRegulated
6	CC	4	27	myosin complex	2.572E-04	DownRegulated
6	CC	5	62	DNA packaging complex	4.014E-03	UpRegulated
6	CC	8	136	cell junction	4.024E-02	DownRegulated
6	CC	2	14	SNARE complex	3.086E-02	DownRegulated
6	CC	5	16	proton-transporting two-sector ATPase complex, catalytic domain	5.038E-11	DownRegulated
6	CC	4	13	proton-transporting two-sector ATPase complex, proton-transporting domain	7.094E-09	DownRegulated
6	CC	12	133	plasma membrane protein complex	1.237E-03	DownRegulated
6	CC	3	15	mitochondrial respiratory chain complex I	2.493E-04	DownRegulated
6	CC	29	315	membrane protein complex	3.344E-12	DownRegulated
6	CC	12	87	mitochondrial protein-containing complex	9.024E-12	DownRegulated
6	CC	5	13	cytochrome complex	2.251E-13	DownRegulated
6	CC	11	44	oxidoreductase complex	1.000E-15	DownRegulated
6	CC	23	102	ribosome	1.000E-15	UpRegulated
6	CC	8	166	nucleolus	5.663E-03	UpRegulated
6	CC	19	27	cytosolic large ribosomal subunit	1.000E-15	UpRegulated
6	CC	37	287	ribonucleoprotein complex	1.000E-15	UpRegulated
6	CC	33	86	ribosomal subunit	1.000E-15	UpRegulated
6	CC	11	37	small ribosomal subunit	1.000E-15	UpRegulated
5	CC	3	27	myosin complex	1.898E-02	DownRegulated
5	CC	7	112	intracellular organelle lumen	4.365E-03	DownRegulated
5	CC	5	16	proton-transporting two-sector ATPase complex, catalytic domain	3.403E-10	DownRegulated
5	CC	3	31	receptor complex	3.245E-02	DownRegulated
5	CC	5	13	proton-transporting two-sector ATPase complex, proton-transporting domain	8.729E-05	DownRegulated
5	CC	13	133	plasma membrane protein complex	4.772E-06	DownRegulated
5	CC	2	15	mitochondrial respiratory chain complex I	4.998E-02	DownRegulated
5	CC	33	315	membrane protein complex	5.871E-13	DownRegulated
5	CC	13	87	mitochondrial protein-containing complex	1.490E-12	DownRegulated
5	CC	6	13	cytochrome complex	1.015E-15	DownRegulated
5	CC	11	44	oxidoreductase complex	1.015E-15	DownRegulated
5	CC	16	102	ribosome	2.628E-09	UpRegulated
5	CC	3	27	cytosolic large ribosomal subunit	1.712E-02	UpRegulated
5	CC	14	287	ribonucleoprotein complex	9.992E-04	UpRegulated
5	CC	10	86	ribosomal subunit	1.003E-07	UpRegulated
5	CC	6	37	small ribosomal subunit	1.911E-06	UpRegulated
5	CC	2	10	cleavage furrow	5.317E-03	UpRegulated
5	CC	5	31	spindle	1.624E-05	UpRegulated
5	CC	3	14	midbody	1.467E-04	UpRegulated
5	CC	4	20	actin cytoskeleton	1.624E-05	DownRegulated
5	CC	8	136	cell junction	4.998E-02	DownRegulated
5	CC	3	18	presynapse	1.650E-03	DownRegulated
4	CC	34	102	ribosome	1.000E-15	UpRegulated
4	CC	14	216	cytoskeleton	2.304E-07	DownRegulated
4	CC	4	20	actin cytoskeleton	1.141E-04	DownRegulated
4	CC	13	610	extracellular region	2.107E-03	DownRegulated
4	CC	6	22	endoplasmic reticulum lumen	3.693E-03	UpRegulated
4	CC	12	112	intracellular organelle lumen	5.646E-03	UpRegulated
4	CC	2	13	cell periphery	2.941E-02	DownRegulated
4	CC	29	734	organelle membrane	4.653E-03	DownRegulated
4	CC	25	736	plasma membrane	1.411E-03	DownRegulated
4	CC	89	3670	membrane	1.000E-15	DownRegulated
4	CC	3	16	proton-transporting two-sector ATPase complex, catalytic domain	1.528E-02	UpRegulated
4	CC	6	12	proteasome core complex, alpha-subunit complex	9.351E-13	UpRegulated
4	CC	5	32	ribonucleoprotein granule	3.789E-03	UpRegulated
4	CC	10	62	DNA packaging complex	6.222E-06	UpRegulated
4	CC	11	67	nuclear body	2.392E-04	UpRegulated
4	CC	4	15	mitochondrial respiratory chain complex I	2.157E-04	UpRegulated
4	CC	13	87	mitochondrial protein-containing complex	3.693E-03	UpRegulated
4	CC	7	51	endoplasmic reticulum protein-containing complex	1.419E-03	UpRegulated
4	CC	51	647	catalytic complex	2.110E-02	UpRegulated
4	CC	8	64	peptidase complex	4.418E-02	UpRegulated
4	CC	10	19	eukaryotic translation initiation factor 3 complex	1.000E-15	UpRegulated
4	CC	26	27	cytosolic large ribosomal subunit	1.000E-15	UpRegulated
4	CC	52	86	ribosomal subunit	1.000E-15	UpRegulated
4	CC	22	37	small ribosomal subunit	1.000E-15	UpRegulated
4	CC	6	10	U5 snRNP	2.908E-15	UpRegulated
4	CC	13	35	Sm-like protein family complex	1.000E-15	UpRegulated
4	CC	7	15	precatalytic spliceosome	5.591E-14	UpRegulated
4	CC	39	541	nuclear protein-containing complex	9.192E-03	UpRegulated
4	CC	202	2146	protein-containing complex	1.000E-15	UpRegulated
4	CC	19	88	spliceosomal complex	3.252E-15	UpRegulated
4	CC	10	32	catalytic step 2 spliceosome	9.351E-13	UpRegulated
4	CC	18	166	nucleolus	1.930E-06	UpRegulated
4	CC	7	48	preribosome	6.605E-04	UpRegulated
4	CC	3	18	preribosome, large subunit precursor	2.941E-02	UpRegulated
4	CC	4	23	small-subunit processome	4.655E-03	UpRegulated
4	CC	4	11	sno(s)RNA-containing ribonucleoprotein complex	2.410E-06	UpRegulated
4	CC	93	287	ribonucleoprotein complex	1.000E-15	UpRegulated
3	CC	3	17	protein kinase complex	2.757E-03	UpRegulated
3	CC	2	12	actin-based cell projection	2.466E-02	DownRegulated
3	CC	6	62	DNA packaging complex	4.273E-02	DownRegulated
3	CC	4	31	receptor complex	1.783E-03	DownRegulated
3	CC	10	87	mitochondrial protein-containing complex	4.237E-06	UpRegulated
3	CC	6	13	cytochrome complex	1.980E-15	UpRegulated
3	CC	11	44	oxidoreductase complex	4.237E-06	UpRegulated
3	CC	3	13	proton-transporting two-sector ATPase complex, proton-transporting domain	4.069E-04	UpRegulated
3	CC	2	13	AP-type membrane coat adaptor complex	4.111E-02	UpRegulated
3	CC	30	315	membrane protein complex	1.919E-04	UpRegulated
3	CC	3	20	cell cortex	4.624E-03	DownRegulated
3	CC	2	14	midbody	4.111E-02	DownRegulated
3	CC	5	70	vacuolar membrane	2.466E-02	UpRegulated
3	CC	9	140	mitochondrial membrane	3.057E-02	UpRegulated
3	CC	31	734	organelle membrane	2.686E-02	UpRegulated
3	CC	11	102	ribosome	2.255E-03	DownRegulated
3	CC	2	10	U5 snRNP	1.031E-02	DownRegulated
3	CC	2	15	precatalytic spliceosome	4.926E-02	DownRegulated
3	CC	22	287	ribonucleoprotein complex	5.279E-06	DownRegulated
3	CC	8	88	spliceosomal complex	5.823E-03	DownRegulated
3	CC	5	32	catalytic step 2 spliceosome	7.689E-05	DownRegulated
3	CC	4	27	cytosolic large ribosomal subunit	7.238E-04	DownRegulated
3	CC	9	86	ribosomal subunit	5.279E-06	DownRegulated
3	CC	5	37	small ribosomal subunit	2.324E-04	DownRegulated
2	CC	7	69	external encapsulating structure	1.928E-02	UpRegulated
2	CC	4	11	actin filament	1.928E-02	DownRegulated
2	CC	10	136	cell junction	4.828E-02	UpRegulated
2	CC	4	44	cell-cell junction	1.928E-02	UpRegulated
2	CC	4	21	gap junction	1.004E-04	UpRegulated
2	CC	2	12	axon	2.983E-02	DownRegulated
2	CC	68	1461	cytoplasm	2.084E-02	DownRegulated
2	CC	7	15	lamellipodium	1.000E-15	DownRegulated
2	CC	2	13	coated vesicle membrane	3.826E-02	DownRegulated
2	CC	5	58	endosome	1.405E-02	DownRegulated
2	CC	3	22	early endosome	1.636E-02	DownRegulated
2	CC	3	31	receptor complex	3.826E-02	UpRegulated
2	CC	5	87	mitochondrial protein-containing complex	4.828E-02	DownRegulated
2	CC	2	13	cytochrome complex	4.019E-02	DownRegulated
2	CC	8	44	oxidoreductase complex	6.468E-05	DownRegulated
2	CC	2	14	SNARE complex	4.726E-02	DownRegulated
2	CC	2	11	heterotrimeric G-protein complex	2.059E-02	DownRegulated
2	CC	21	315	membrane protein complex	1.928E-02	DownRegulated
2	CC	13	102	ribosome	2.708E-07	UpRegulated
2	CC	11	27	cytosolic large ribosomal subunit	1.000E-15	UpRegulated
2	CC	25	287	ribonucleoprotein complex	1.020E-09	UpRegulated
2	CC	23	86	ribosomal subunit	1.000E-15	UpRegulated
2	CC	10	37	small ribosomal subunit	1.262E-15	UpRegulated
1	CC	32	102	ribosome	1.000E-15	DownRegulated
1	CC	4	22	early endosome	6.832E-04	UpRegulated
1	CC	10	179	vesicle	2.275E-02	UpRegulated
1	CC	2	10	cleavage furrow	3.836E-02	DownRegulated
1	CC	41	736	plasma membrane	6.447E-05	UpRegulated
1	CC	122	3670	membrane	2.805E-08	UpRegulated
1	CC	5	27	myosin complex	4.498E-02	UpRegulated
1	CC	2	12	actin-based cell projection	4.926E-02	UpRegulated
1	CC	5	15	lamellipodium	3.693E-08	UpRegulated
1	CC	13	284	cell projection	6.909E-03	UpRegulated
1	CC	79	1461	cytoplasm	4.748E-04	UpRegulated
1	CC	14	216	cytoskeleton	3.836E-02	UpRegulated
1	CC	9	87	mitochondrial protein-containing complex	2.880E-03	UpRegulated
1	CC	7	44	oxidoreductase complex	9.030E-06	UpRegulated
1	CC	67	287	ribonucleoprotein complex	1.000E-15	DownRegulated
1	CC	5	15	precatalytic spliceosome	9.329E-08	DownRegulated
1	CC	10	88	spliceosomal complex	4.498E-02	DownRegulated
1	CC	141	2146	protein-containing complex	1.175E-06	DownRegulated
1	CC	3	10	U5 snRNP	2.218E-04	DownRegulated
1	CC	6	35	Sm-like protein family complex	7.977E-05	DownRegulated
1	CC	26	27	cytosolic large ribosomal subunit	1.000E-15	DownRegulated
1	CC	50	86	ribosomal subunit	1.000E-15	DownRegulated
1	CC	21	37	small ribosomal subunit	1.000E-15	DownRegulated
1	CC	11	166	nucleolus	1.647E-03	DownRegulated
1	CC	6	22	endoplasmic reticulum lumen	1.491E-03	DownRegulated
7	BP	13	111	protein folding	2.095E-02	DownRegulated
7	BP	6	39	mitochondrial transmembrane transport	6.879E-05	DownRegulated
7	BP	5	25	nucleosome organization	2.047E-05	DownRegulated
7	BP	5	47	protein-DNA complex subunit organization	6.247E-03	DownRegulated
7	BP	5	22	negative regulation of transferase activity	2.316E-02	UpRegulated
7	BP	11	84	regulation of catabolic process	2.426E-03	UpRegulated
7	BP	9	73	positive regulation of proteolysis	4.642E-02	UpRegulated
7	BP	7	94	carbohydrate catabolic process	7.499E-03	DownRegulated
7	BP	2	11	ribonucleotide catabolic process	4.486E-02	DownRegulated
7	BP	3	21	purine-containing compound catabolic process	2.139E-02	DownRegulated
7	BP	27	267	purine-containing compound metabolic process	1.685E-04	DownRegulated
7	BP	36	451	macromolecule biosynthetic process	9.123E-04	DownRegulated
7	BP	52	766	cellular nitrogen compound biosynthetic process	2.426E-03	DownRegulated
7	BP	46	555	organonitrogen compound biosynthetic process	1.711E-06	DownRegulated
7	BP	31	285	cellular macromolecule biosynthetic process	2.314E-05	DownRegulated
7	BP	273	7221	organic substance metabolic process	3.744E-03	DownRegulated
7	BP	3	12	cytoplasmic translation	5.019E-04	DownRegulated
7	BP	32	379	cellular amide metabolic process	4.486E-02	DownRegulated
7	BP	19	90	nucleoside diphosphate metabolic process	1.505E-13	DownRegulated
7	BP	10	15	ATP biosynthetic process	1.000E-15	DownRegulated
7	BP	13	53	nucleoside triphosphate metabolic process	4.942E-05	DownRegulated
7	BP	12	46	nucleoside triphosphate biosynthetic process	1.558E-07	DownRegulated
7	BP	6	30	glucose metabolic process	1.538E-06	DownRegulated
7	BP	62	1074	small molecule metabolic process	2.095E-02	DownRegulated
7	BP	4	13	monosaccharide biosynthetic process	1.129E-06	DownRegulated
7	BP	72	1194	biosynthetic process	5.303E-04	DownRegulated
7	BP	7	31	tricarboxylic acid cycle	1.940E-08	DownRegulated
7	BP	3	20	mitochondrial respiratory chain complex assembly	1.910E-02	DownRegulated
7	BP	17	47	electron transport chain	1.000E-15	DownRegulated
7	BP	14	32	cellular respiration	1.000E-15	DownRegulated
7	BP	15	61	energy derivation by oxidation of organic compounds	9.569E-15	DownRegulated
7	BP	31	139	generation of precursor metabolites and energy	1.000E-15	DownRegulated
7	BP	5	10	mitochondrial electron transport, NADH to ubiquinone	3.001E-13	DownRegulated
7	BP	3	21	establishment or maintenance of cell polarity	2.139E-02	DownRegulated
7	BP	3	14	adenylate cyclase-modulating G protein-coupled receptor signaling pathway	1.341E-03	UpRegulated
7	BP	7	39	vacuole organization	1.319E-03	UpRegulated
7	BP	5	59	vesicle organization	1.672E-02	UpRegulated
7	BP	7	52	endosomal transport	8.402E-03	UpRegulated
7	BP	8	34	vacuolar transport	2.157E-10	UpRegulated
7	BP	5	15	multivesicular body sorting pathway	4.358E-09	UpRegulated
6	BP	9	82	supramolecular fiber organization	2.669E-02	DownRegulated
6	BP	3	15	actin polymerization or depolymerization	1.313E-04	DownRegulated
6	BP	9	55	actin filament-based process	1.320E-06	DownRegulated
6	BP	3	23	establishment of vesicle localization	5.849E-03	DownRegulated
6	BP	2	10	vesicle cytoskeletal trafficking	4.821E-03	DownRegulated
6	BP	5	31	tricarboxylic acid cycle	3.240E-02	DownRegulated
6	BP	7	47	electron transport chain	4.837E-04	DownRegulated
6	BP	5	32	cellular respiration	6.733E-06	DownRegulated
6	BP	15	139	generation of precursor metabolites and energy	1.697E-06	DownRegulated
6	BP	7	61	energy derivation by oxidation of organic compounds	5.338E-06	DownRegulated
6	BP	82	2736	cellular nitrogen compound metabolic process	9.371E-05	UpRegulated
6	BP	4	19	maturation of LSU-rRNA	1.516E-06	UpRegulated
6	BP	7	113	rRNA metabolic process	1.323E-03	UpRegulated
6	BP	10	53	nucleoside triphosphate metabolic process	2.385E-14	DownRegulated
6	BP	10	46	nucleoside triphosphate biosynthetic process	1.137E-15	DownRegulated
6	BP	15	267	purine-containing compound metabolic process	1.138E-04	DownRegulated
6	BP	14	90	nucleoside diphosphate metabolic process	3.768E-12	DownRegulated
6	BP	9	15	ATP biosynthetic process	1.000E-15	DownRegulated
6	BP	2	13	dicarboxylic acid biosynthetic process	1.837E-02	UpRegulated
6	BP	65	555	organonitrogen compound biosynthetic process	1.001E-15	UpRegulated
6	BP	60	766	cellular nitrogen compound biosynthetic process	7.561E-12	UpRegulated
6	BP	51	451	macromolecule biosynthetic process	1.000E-15	UpRegulated
6	BP	79	1194	biosynthetic process	1.227E-08	UpRegulated
6	BP	50	285	cellular macromolecule biosynthetic process	1.000E-15	UpRegulated
6	BP	138	5077	organonitrogen compound metabolic process	1.099E-03	UpRegulated
6	BP	3	12	cytoplasmic translation	7.141E-06	UpRegulated
6	BP	47	379	cellular amide metabolic process	1.000E-15	UpRegulated
6	BP	3	29	hematopoietic or lymphoid organ development	1.548E-02	UpRegulated
6	BP	145	4733	biological regulation	3.664E-02	DownRegulated
6	BP	20	594	cellular component assembly	4.837E-04	UpRegulated
6	BP	2	15	ribosomal large subunit assembly	3.423E-02	UpRegulated
6	BP	5	97	ribonucleoprotein complex subunit organization	3.248E-02	UpRegulated
6	BP	4	47	protein-DNA complex subunit organization	7.901E-03	UpRegulated
6	BP	4	25	nucleosome organization	3.955E-05	UpRegulated
6	BP	5	89	chromatin organization	2.136E-02	UpRegulated
5	BP	4	39	mitochondrial transmembrane transport	1.212E-02	DownRegulated
5	BP	2	11	hormone-mediated signaling pathway	2.466E-02	DownRegulated
5	BP	2	12	actin nucleation	3.415E-02	DownRegulated
5	BP	10	82	supramolecular fiber organization	5.023E-05	DownRegulated
5	BP	4	15	actin polymerization or depolymerization	8.652E-07	DownRegulated
5	BP	3	29	cytosolic transport	4.204E-02	UpRegulated
5	BP	10	67	positive regulation of hydrolase activity	1.714E-03	UpRegulated
5	BP	4	22	negative regulation of transferase activity	9.251E-05	UpRegulated
5	BP	4	38	negative regulation of protein modification process	9.667E-03	UpRegulated
5	BP	6	99	negative regulation of response to stimulus	2.264E-02	UpRegulated
5	BP	5	47	positive regulation of gene expression	1.714E-03	UpRegulated
5	BP	4	45	positive regulation of multicellular organismal process	2.264E-02	UpRegulated
5	BP	3	29	hematopoietic or lymphoid organ development	4.204E-02	UpRegulated
5	BP	4	29	reactive oxygen species metabolic process	1.714E-03	DownRegulated
5	BP	25	510	protein modification by small protein conjugation or removal	5.399E-08	UpRegulated
5	BP	11	53	nucleoside triphosphate metabolic process	6.755E-06	DownRegulated
5	BP	11	46	nucleoside triphosphate biosynthetic process	9.008E-07	DownRegulated
5	BP	19	267	purine-containing compound metabolic process	4.204E-02	DownRegulated
5	BP	16	90	nucleoside diphosphate metabolic process	5.830E-10	DownRegulated
5	BP	9	15	ATP biosynthetic process	1.000E-15	DownRegulated
5	BP	3	22	glutamine family amino acid biosynthetic process	1.124E-02	DownRegulated
5	BP	43	555	organonitrogen compound biosynthetic process	4.204E-02	UpRegulated
5	BP	24	285	cellular macromolecule biosynthetic process	3.707E-07	UpRegulated
5	BP	28	379	cellular amide metabolic process	4.852E-08	UpRegulated
5	BP	171	5077	organonitrogen compound metabolic process	1.126E-05	UpRegulated
5	BP	27	451	macromolecule biosynthetic process	3.186E-05	UpRegulated
5	BP	41	766	cellular nitrogen compound biosynthetic process	4.349E-02	UpRegulated
5	BP	8	47	electron transport chain	2.662E-08	DownRegulated
5	BP	6	32	cellular respiration	4.901E-07	DownRegulated
5	BP	21	139	generation of precursor metabolites and energy	1.167E-15	DownRegulated
5	BP	8	61	energy derivation by oxidation of organic compounds	1.091E-06	DownRegulated
5	BP	3	19	NADP metabolic process	4.239E-03	DownRegulated
5	BP	5	80	monosaccharide metabolic process	4.204E-02	DownRegulated
5	BP	4	30	glucose metabolic process	1.752E-03	DownRegulated
5	BP	243	7221	organic substance metabolic process	2.264E-02	UpRegulated
5	BP	2	13	monosaccharide biosynthetic process	4.204E-02	DownRegulated
5	BP	3	29	carbohydrate biosynthetic process	4.204E-02	DownRegulated
4	BP	24	111	protein folding	1.201E-15	UpRegulated
4	BP	5	16	chaperone-mediated protein folding	1.512E-07	UpRegulated
4	BP	13	91	translational initiation	3.781E-08	UpRegulated
4	BP	7	49	ribonucleoprotein complex biogenesis	1.086E-04	UpRegulated
4	BP	3	15	actin polymerization or depolymerization	1.200E-03	DownRegulated
4	BP	5	47	protein-DNA complex subunit organization	1.755E-02	UpRegulated
4	BP	5	25	nucleosome organization	6.857E-05	UpRegulated
4	BP	8	89	chromatin organization	4.865E-03	UpRegulated
4	BP	9	18	formation of cytoplasmic translation initiation complex	1.000E-15	UpRegulated
4	BP	9	17	spliceosomal snRNP assembly	1.000E-15	UpRegulated
4	BP	60	594	cellular component assembly	1.080E-15	UpRegulated
4	BP	32	97	ribonucleoprotein complex subunit organization	1.000E-15	UpRegulated
4	BP	3	15	ribosomal large subunit assembly	4.230E-03	UpRegulated
4	BP	106	1405	cellular component organization or biogenesis	2.419E-05	UpRegulated
4	BP	6	55	actin filament-based process	2.749E-02	DownRegulated
4	BP	2	12	actin nucleation	2.798E-02	DownRegulated
4	BP	5	29	hematopoietic or lymphoid organ development	3.569E-04	UpRegulated
4	BP	8	76	regulation of cellular macromolecule biosynthetic process	3.769E-02	UpRegulated
4	BP	7	29	regulation of mRNA metabolic process	3.569E-04	UpRegulated
4	BP	64	2633	localization	7.211E-03	DownRegulated
4	BP	3	32	cellular process involved in reproduction in multicellular organism	3.866E-02	DownRegulated
4	BP	64	2005	signal transduction	1.264E-08	DownRegulated
4	BP	23	677	G protein-coupled receptor signaling pathway	3.846E-02	DownRegulated
4	BP	21	430	intracellular signal transduction	4.900E-05	DownRegulated
4	BP	9	96	small GTPase mediated signal transduction	1.090E-03	DownRegulated
4	BP	4	30	Ras protein signal transduction	2.088E-03	DownRegulated
4	BP	4	14	positive regulation of cell death	1.395E-05	UpRegulated
4	BP	8	99	negative regulation of response to stimulus	1.137E-02	UpRegulated
4	BP	3	16	regulation of apoptotic signaling pathway	7.211E-03	UpRegulated
4	BP	4	31	positive regulation of developmental process	1.756E-02	UpRegulated
4	BP	215	4733	biological regulation	3.872E-11	DownRegulated
4	BP	39	692	regulation of molecular function	4.067E-02	DownRegulated
4	BP	3	28	regulation of protein serine/threonine kinase activity	2.536E-02	DownRegulated
4	BP	4	59	regulation of kinase activity	3.061E-02	DownRegulated
4	BP	19	404	regulation of hydrolase activity	3.794E-02	DownRegulated
4	BP	6	67	positive regulation of hydrolase activity	4.221E-02	DownRegulated
4	BP	3	26	primary alcohol metabolic process	2.157E-02	DownRegulated
4	BP	6	26	protein N-linked glycosylation	1.599E-06	UpRegulated
4	BP	5	51	glycosyl compound metabolic process	2.798E-02	UpRegulated
4	BP	3	19	ribonucleoside metabolic process	2.317E-02	UpRegulated
4	BP	2	10	purine deoxyribonucleotide catabolic process	3.846E-02	UpRegulated
4	BP	23	331	organonitrogen compound catabolic process	7.157E-06	UpRegulated
4	BP	21	533	protein phosphorylation	1.502E-02	DownRegulated
4	BP	67	2029	phosphorus metabolic process	2.062E-02	DownRegulated
4	BP	87	766	cellular nitrogen compound biosynthetic process	1.000E-15	UpRegulated
4	BP	6	15	ATP biosynthetic process	3.293E-05	UpRegulated
4	BP	9	53	nucleoside triphosphate metabolic process	3.569E-04	UpRegulated
4	BP	9	46	nucleoside triphosphate biosynthetic process	6.857E-05	UpRegulated
4	BP	9	12	cytoplasmic translation	1.000E-15	UpRegulated
4	BP	74	379	cellular amide metabolic process	1.000E-15	UpRegulated
4	BP	77	285	cellular macromolecule biosynthetic process	1.000E-15	UpRegulated
4	BP	112	1194	biosynthetic process	1.000E-15	UpRegulated
4	BP	10	34	translational elongation	5.922E-09	UpRegulated
4	BP	85	451	macromolecule biosynthetic process	1.000E-15	UpRegulated
4	BP	4	38	sulfur amino acid metabolic process	4.545E-02	UpRegulated
4	BP	3	19	cellular metabolic compound salvage	2.313E-02	UpRegulated
4	BP	10	60	peptidyl-proline modification	1.225E-02	UpRegulated
4	BP	233	5077	organonitrogen compound metabolic process	1.503E-07	UpRegulated
4	BP	3	22	glutamine family amino acid biosynthetic process	1.010E-02	DownRegulated
4	BP	85	555	organonitrogen compound biosynthetic process	1.000E-15	UpRegulated
4	BP	6	46	pyrimidine-containing compound metabolic process	1.251E-03	UpRegulated
4	BP	4	28	nucleobase metabolic process	1.010E-02	UpRegulated
4	BP	2	10	pyrimidine nucleobase metabolic process	3.442E-02	UpRegulated
4	BP	3	21	pseudouridine synthesis	3.769E-02	UpRegulated
4	BP	5	19	maturation of LSU-rRNA	1.755E-06	UpRegulated
4	BP	12	113	rRNA metabolic process	1.517E-05	UpRegulated
4	BP	3	19	maturation of SSU-rRNA	1.862E-02	UpRegulated
4	BP	23	210	mRNA metabolic process	2.499E-05	UpRegulated
4	BP	158	2736	cellular nitrogen compound metabolic process	1.000E-15	UpRegulated
4	BP	323	7221	organic substance metabolic process	5.330E-08	UpRegulated
4	BP	44	530	RNA processing	3.636E-10	UpRegulated
4	BP	15	109	RNA splicing	8.165E-09	UpRegulated
4	BP	56	798	RNA metabolic process	4.241E-09	UpRegulated
4	BP	2	11	positive regulation of response to DNA damage stimulus	2.317E-02	DownRegulated
4	BP	15	134	protein catabolic process	5.114E-07	UpRegulated
4	BP	25	394	macromolecule catabolic process	9.832E-04	UpRegulated
3	BP	5	12	actin nucleation	6.421E-04	UpRegulated
3	BP	2	11	phosphate ion transport	4.298E-02	UpRegulated
3	BP	5	34	iron ion homeostasis	7.465E-04	UpRegulated
3	BP	5	31	transition metal ion homeostasis	4.562E-04	UpRegulated
3	BP	3	19	import into cell	1.615E-02	UpRegulated
3	BP	21	398	cation transport	1.192E-02	UpRegulated
3	BP	6	41	transition metal ion transport	2.067E-04	UpRegulated
3	BP	43	1429	transmembrane transport	3.217E-02	UpRegulated
3	BP	5	60	peptidyl-proline modification	3.063E-02	UpRegulated
3	BP	9	31	tricarboxylic acid cycle	4.562E-04	UpRegulated
3	BP	11	47	electron transport chain	2.853E-13	UpRegulated
3	BP	8	32	cellular respiration	1.785E-10	UpRegulated
3	BP	23	139	generation of precursor metabolites and energy	1.235E-10	UpRegulated
3	BP	9	61	energy derivation by oxidation of organic compounds	1.265E-06	UpRegulated
3	BP	11	159	alpha-amino acid metabolic process	1.442E-02	UpRegulated
3	BP	53	1074	small molecule metabolic process	1.537E-03	UpRegulated
3	BP	35	603	organic acid metabolic process	1.001E-04	UpRegulated
3	BP	3	22	glutamine family amino acid biosynthetic process	2.927E-02	UpRegulated
3	BP	3	28	nucleobase metabolic process	4.298E-02	DownRegulated
3	BP	2	12	nucleobase biosynthetic process	4.247E-02	DownRegulated
3	BP	14	90	nucleoside diphosphate metabolic process	1.406E-03	UpRegulated
3	BP	10	94	carbohydrate catabolic process	3.942E-02	UpRegulated
3	BP	3	23	response to hormone	3.717E-02	UpRegulated
3	BP	3	17	response to organic cyclic compound	9.699E-03	UpRegulated
3	BP	22	285	cellular macromolecule biosynthetic process	1.924E-02	DownRegulated
3	BP	3	12	cytoplasmic translation	4.562E-04	DownRegulated
3	BP	27	451	macromolecule biosynthetic process	1.880E-03	DownRegulated
3	BP	12	210	mRNA metabolic process	3.490E-02	DownRegulated
3	BP	20	530	RNA processing	3.490E-02	DownRegulated
3	BP	9	109	RNA splicing	9.757E-03	DownRegulated
3	BP	30	798	RNA metabolic process	3.490E-02	DownRegulated
3	BP	3	25	nucleosome organization	3.217E-02	DownRegulated
3	BP	2	11	skeletal system development	3.942E-02	UpRegulated
3	BP	10	67	positive regulation of hydrolase activity	3.747E-03	DownRegulated
3	BP	3	24	response to inorganic substance	3.942E-02	UpRegulated
3	BP	2	10	response to calcium ion	3.204E-02	UpRegulated
3	BP	2	11	response to ionizing radiation	3.490E-02	DownRegulated
3	BP	3	19	positive regulation of cell population proliferation	1.632E-02	UpRegulated
3	BP	77	1602	regulation of metabolic process	1.537E-03	DownRegulated
3	BP	3	22	negative regulation of transferase activity	2.222E-02	DownRegulated
3	BP	36	712	negative regulation of biological process	6.149E-04	DownRegulated
3	BP	6	99	negative regulation of response to stimulus	2.916E-02	DownRegulated
2	BP	5	76	regulation of cellular macromolecule biosynthetic process	2.321E-02	UpRegulated
2	BP	7	31	tricarboxylic acid cycle	1.278E-04	DownRegulated
2	BP	6	47	electron transport chain	2.246E-04	DownRegulated
2	BP	4	32	cellular respiration	6.428E-03	DownRegulated
2	BP	20	139	generation of precursor metabolites and energy	3.890E-13	DownRegulated
2	BP	7	61	energy derivation by oxidation of organic compounds	2.321E-02	DownRegulated
2	BP	3	19	maturation of LSU-rRNA	4.175E-03	UpRegulated
2	BP	70	2736	cellular nitrogen compound metabolic process	7.727E-03	UpRegulated
2	BP	34	451	macromolecule biosynthetic process	5.856E-09	UpRegulated
2	BP	36	766	cellular nitrogen compound biosynthetic process	3.434E-05	UpRegulated
2	BP	37	555	organonitrogen compound biosynthetic process	3.754E-08	UpRegulated
2	BP	30	285	cellular macromolecule biosynthetic process	2.589E-15	UpRegulated
2	BP	3	12	cytoplasmic translation	1.219E-04	UpRegulated
2	BP	32	379	cellular amide metabolic process	3.524E-12	UpRegulated
2	BP	3	19	NADP metabolic process	6.428E-03	DownRegulated
2	BP	6	30	glucose metabolic process	5.125E-07	DownRegulated
2	BP	9	80	monosaccharide metabolic process	1.728E-03	DownRegulated
2	BP	53	1194	biosynthetic process	2.628E-02	UpRegulated
2	BP	4	13	monosaccharide biosynthetic process	4.102E-07	DownRegulated
2	BP	5	29	carbohydrate biosynthetic process	5.691E-05	DownRegulated
2	BP	9	90	nucleoside diphosphate metabolic process	5.175E-05	DownRegulated
2	BP	9	94	carbohydrate catabolic process	7.742E-05	DownRegulated
2	BP	4	34	vacuolar transport	1.001E-02	DownRegulated
2	BP	4	29	cytosolic transport	3.536E-03	DownRegulated
2	BP	29	430	intracellular signal transduction	1.175E-02	DownRegulated
2	BP	5	20	positive regulation of cytoskeleton organization	4.658E-07	DownRegulated
2	BP	8	56	positive regulation of cellular component organization	1.326E-03	DownRegulated
2	BP	13	81	regulation of actin filament-based process	1.688E-05	DownRegulated
2	BP	5	43	negative regulation of cellular component organization	2.555E-03	DownRegulated
2	BP	19	195	regulation of cellular component organization	2.612E-03	DownRegulated
2	BP	16	119	regulation of cellular component biogenesis	1.219E-04	DownRegulated
2	BP	6	29	negative regulation of cytoskeleton organization	4.658E-07	DownRegulated
2	BP	4	26	mitotic cell cycle	4.706E-04	UpRegulated
2	BP	19	82	supramolecular fiber organization	1.316E-05	DownRegulated
2	BP	7	12	actin nucleation	1.000E-15	DownRegulated
1	BP	12	82	supramolecular fiber organization	3.495E-02	UpRegulated
1	BP	3	12	actin nucleation	7.495E-04	UpRegulated
1	BP	15	111	protein folding	7.146E-04	DownRegulated
1	BP	3	17	receptor-mediated endocytosis	1.137E-02	UpRegulated
1	BP	4	17	spliceosomal snRNP assembly	9.858E-05	DownRegulated
1	BP	36	594	cellular component assembly	5.142E-04	DownRegulated
1	BP	3	15	ribosomal large subunit assembly	3.129E-03	DownRegulated
1	BP	15	97	ribonucleoprotein complex subunit organization	2.677E-12	DownRegulated
1	BP	3	19	maturation of SSU-rRNA	1.428E-02	DownRegulated
1	BP	129	2736	cellular nitrogen compound metabolic process	9.997E-12	DownRegulated
1	BP	5	19	maturation of LSU-rRNA	9.069E-07	DownRegulated
1	BP	10	113	rRNA metabolic process	9.324E-05	DownRegulated
1	BP	74	285	cellular macromolecule biosynthetic process	1.000E-15	DownRegulated
1	BP	108	1194	biosynthetic process	1.000E-15	DownRegulated
1	BP	8	34	translational elongation	1.527E-05	DownRegulated
1	BP	81	451	macromolecule biosynthetic process	1.000E-15	DownRegulated
1	BP	85	766	cellular nitrogen compound biosynthetic process	1.000E-15	DownRegulated
1	BP	80	555	organonitrogen compound biosynthetic process	1.000E-15	DownRegulated
1	BP	224	5077	organonitrogen compound metabolic process	2.234E-04	DownRegulated
1	BP	9	12	cytoplasmic translation	1.000E-15	DownRegulated
1	BP	70	379	cellular amide metabolic process	1.000E-15	DownRegulated
1	BP	8	91	translational initiation	3.977E-02	DownRegulated
1	BP	37	533	protein phosphorylation	1.527E-05	UpRegulated
1	BP	103	2029	phosphorus metabolic process	1.848E-06	UpRegulated
1	BP	106	2005	signal transduction	2.537E-04	UpRegulated
1	BP	41	430	intracellular signal transduction	3.383E-03	UpRegulated
1	BP	5	29	regulation of mRNA metabolic process	2.180E-04	DownRegulated
1	BP	6	76	regulation of cellular macromolecule biosynthetic process	1.313E-02	DownRegulated
1	BP	241	4733	biological regulation	1.811E-03	UpRegulated
